# Comprehensive mutational characterization of the calcium-sensing STIM1 EF-hand reveals residues essential for structure and function

**DOI:** 10.1101/2025.01.23.634525

**Authors:** Nisha D. Kamath, Kenneth A. Matreyek

**Affiliations:** Department of Pathology, Case Western Reserve University School of Medicine, Cleveland, Ohio, USA

## Abstract

Calcium signaling is a fundamental molecular means of cellular regulation. Store operated calcium entry (SOCE) is a major intracellular signaling module, wherein calcium release from the endoplasmic reticulum triggers transmembrane STIM1 proteins to conformationally shift and oligomerize to prompt calcium influx from the extracellular environment. STIM1 senses ER calcium concentrations with its canonical EF-hand domain, and missense variants can dysregulate SOCE and cause Tubular Aggregate Myopathy, Stormorken Syndrome or immunodeficiency. Few STIM1 EF-hand variants are characterized, obscuring how STIM1 sequence controls its function, and hampering clinical interpretation of STIM1 variants observed in patients.

We leveraged fitness costs caused by overexpression of STIM1 variants in cultured human cells to functionally characterize 706 of the 720 possible single amino acid variants of the STIM1 canonical EF-hand. The calcium-coordinating EF-hand residues exhibited varying mutational patterns. The trailing helix possessed a core of immutable residues, even depleting during library propagation in bacteria, implicating residues normally restraining STIM1 aggregation. The leading helix only exhibited toxicity in cells with endogenous STIM1, implicating a multimerization-dependent STIM1 regulatory module. No cytotoxic STIM1 variants were observed in healthy human populations. Some disease-associated variants had low scores, but most pathogenic variants were not overtly cytotoxic in our assay. We demonstrate that orthogonal measurements for STIM1 oligomerization, cytoplasmic calcium influx, and cellular stress complement the cytotoxicity phenotypes to enhance variant understanding. Collectively, these data reveal the complex molecular roles embedded in the STIM1 canonical EF-hand sequence for its function in promoting calcium signaling through SOCE.
