## Supplement Table 2 for "Comprehensive mutational characterization of the calcium-sensing STIM1 EF-hand reveals residues essential for structure and function"

### Sheet: Sheet1
purpose	primer_name	cluster_gen	type	full_seq	index_seq_fwd	index_seq_rev
double_barcode	KAM4354		barcode_fwd	CCTGTTCGTGTGGTATCGGTCTTCACTGGAgatgtaggtcacggcattcc
double_barcode	KAM4358		barcode_rev	ACCGATACCACACGAACAGGCATGTCTTCAaacgtcgtgactgggaaaac
double_barcode	KAM4355		barcode_fwd	CCTGTTCGTGTGGTATCGGTATCCTGTTGAgatgtaggtcacggcattcc
double_barcode	KAM4359		barcode_rev	ACCGATACCACACGAACAGGCTATCAGCTAaacgtcgtgactgggaaaac
double_barcode	KAM4356		barcode_fwd	CCTGTTCGTGTGGTATCGGTCCTAGGTGTGgatgtaggtcacggcattcc
double_barcode	KAM4360		barcode_rev	ACCGATACCACACGAACAGGAGCTATGTATaacgtcgtgactgggaaaac
Illumina_CWRU_core	NK052	CG1	i5	AATGATACGGCGACCACCGAGATCTACACTCGCCGCTCGGCCTGGAGCAATTCCACAACAC	TCGCCGCTCG	CGAGCGGCGA
Illumina_CWRU_core	NK053	CG1	i5	AATGATACGGCGACCACCGAGATCTACACCCGGTGCAGTGCCTGGAGCAATTCCACAACAC	CCGGTGCAGT	ACTGCACCGG
Illumina_CWRU_core	NK054	CG1	i5	AATGATACGGCGACCACCGAGATCTACACACCGGTGTCTGCCTGGAGCAATTCCACAACAC	ACCGGTGTCT	AGACACCGGT
Illumina_CWRU_core	NK055	CG1	i5	AATGATACGGCGACCACCGAGATCTACACCCGAACTCCGGCCTGGAGCAATTCCACAACAC	CCGAACTCCG	CGGAGTTCGG
Illumina_CWRU_core	NK056	CG2	i7	CAAGCAGAAGACGGCATACGAGATCGAGCGGCGATTCTGATGACTTCCATGCCTT	CGAGCGGCGA	TCGCCGCTCG
Illumina_CWRU_core	NK057	CG2	i7	CAAGCAGAAGACGGCATACGAGATACTGCACCGGTTCTGATGACTTCCATGCCTT	ACTGCACCGG	CCGGTGCAGT
Illumina_CWRU_core	NK058	CG2	i7	CAAGCAGAAGACGGCATACGAGATAGACACCGGTTTCTGATGACTTCCATGCCTT	AGACACCGGT	ACCGGTGTCT
Illumina_CWRU_core	NK059	CG2	i7	CAAGCAGAAGACGGCATACGAGATCGGAGTTCGGTTCTGATGACTTCCATGCCTT	CGGAGTTCGG	CCGAACTCCG
Illumina_CWRU_core	NK077	CG1	i5	AATGATACGGCGACCACCGAGATCTACACCTAGGCGGAAGCCTGGAGCAATTCCACAACAC	CTAGGCGGAA	TTCCGCCTAG
Illumina_CWRU_core	NK078	CG1	i5	AATGATACGGCGACCACCGAGATCTACACAACTGAGGTGGCCTGGAGCAATTCCACAACAC	AACTGAGGTG	CACCTCAGTT
Illumina_CWRU_core	NK079	CG1	i5	AATGATACGGCGACCACCGAGATCTACACATAGGCACAGGCCTGGAGCAATTCCACAACAC	ATAGGCACAG	CTGTGCCTAT
Illumina_CWRU_core	KAM3748	CG1	i5	AATGATACGGCGACCACCGAGATCTACACCGTGGACGGCGCCTGGAGCAATTCCACAACAC	CGTGGACGGC	GCCGTCCACG
Illumina_CWRU_core	NK131	CG1	i5	AATGATACGGCGACCACCGAGATCTACACACGCTGAGGCTCAAGTTAGCAGTTCTGGAGCGGCATTCCGGACTCAGCGC	ACGCTGAGGC	GCCTCAGCGT
Illumina_CWRU_core	KAM4362	CG1	i5	AATGATACGGCGACCACCGAGATCTACACCCTCGCAATTATGTGCTGCAAGGCGATTAA	CCTCGCAATT	AATTGCGAGG
Illumina_CWRU_core	KAM4363	CG1	i5	AATGATACGGCGACCACCGAGATCTACACCCGGACTGGCATGTGCTGCAAGGCGATTAA	CCGGACTGGC	GCCAGTCCGG
Illumina_CWRU_core	NK165	CG1	i5	AATGATACGGCGACCACCGAGATCTACACAGACTCGGTATCAAGTTAGCAGTTCTGGAGCGGCATTCCGGACTCAGCGC	AGACTCGGTA	TACCGAGTCT
Illumina_CWRU_core	NK166	CG1	i5	AATGATACGGCGACCACCGAGATCTACACTACATGGAGGTCAAGTTAGCAGTTCTGGAGCGGCATTCCGGACTCAGCGC	TACATGGAGG	CCTCCATGTA
Illumina_CWRU_core	NK167	CG1	i5	AATGATACGGCGACCACCGAGATCTACACACTAAGGCTATCAAGTTAGCAGTTCTGGAGCGGCATTCCGGACTCAGCGC	ACTAAGGCTA	TAGCCTTAGT
Illumina_CWRU_core	NK168	CG1	i5	AATGATACGGCGACCACCGAGATCTACACTGAACATTACTCAAGTTAGCAGTTCTGGAGCGGCATTCCGGACTCAGCGC	TGAACATTAC	GTAATGTTCA
Illumina_CWRU_core	NK169	CG1	i5	AATGATACGGCGACCACCGAGATCTACACCCTCCATGTATCAAGTTAGCAGTTCTGGAGCGGCATTCCGGACTCAGCGC	CCTCCATGTA	TACATGGAGG
Illumina_CWRU_core	NK170	CG1	i5	AATGATACGGCGACCACCGAGATCTACACGTAATGTTCATCAAGTTAGCAGTTCTGGAGCGGCATTCCGGACTCAGCGC	GTAATGTTCA	TGAACATTAC
Illumina_CWRU_core	NK063		read1	AGCAGAGTTTTGCCGAATTGACAAGCCCCTGTGTCACAGTGAGGATGAGAAA
Illumina_CWRU_core	NK064		read2	CGCTGATGAGCTTATCCTCACCATGGAAGGTGCTGTGTTTCACTGTTGGGTCAT
Illumina_CWRU_core	NK094		index_read1	AGCTCATCAGCGTGGAGGACCTGTGGAAGGCATGGAAGTCATCAGAA
Illumina_CWRU_core	KAM3747		index_read2	CGGTGGTTGACCAGACAAACCCAAGTATAAGACAAAAGTGTTGTGGAATTGCTCCAGGC
Illumina_CWRU_core	KAM4366		read1	GGCGATTAAGTTGGGTAACGCCAGGGTTTTCCCAGTCACGACGTT
Illumina_CWRU_core	KAM4367		read2	GCTCGAGCGCTGAGTCCGGAATGCCGTGACCTACATC
Illumina_CWRU_core	KAM4368		index_read1	CGGGGCCGTCGATCCATTCGACAGAAAGAGGAGGCC
Illumina_CWRU_core	KAM4369		index_read2	GGGAAAACCCTGGCGTTACCCAACTTAATCGCCTTGCAGCACAT
Illumina_CWRU_core	NK147		index_read	GCCAGAGCCTCAGCCATAGTTCACATCCAAGACTGGCTAT
Illumina_CWRU_core	NK132		index_read	GCGCTGAGTCCGGAATGCCGCTCCAGAACTGCTAACTTGA
AmpEZ primers - cEFhand library	NK071	with_partial_adapter	i5	ACACTCTTTCCCTACACGACGCTCTTCCGATCTCAACCACCGCGGTCTCCGTCG
AmpEZ primers - cEFhand library	NK072	with_partial_adapter	i7	GACTGGAGTTCAGACGTGTGCTCTTCCGATCTACCATGGAAGGTGCTGTGTTT
