## Supplement Table 3 for "Comprehensive mutational characterization of the calcium-sensing STIM1 EF-hand reveals residues essential for structure and function"

### Sheet: Sheet1
sample_id	name	experiment
EFlib-1_AEZ019	cEFhand library	Amp_EZ
EFlib-2_AEZ019	cEFhand library	Amp_EZ
EFlib-1_AEZ023	cEFhand library	Amp_EZ
EFlib-2_AEZ023	cEFhand library	Amp_EZ
I0316	EF_R1_tp1	EFhand_endo
I0317	EF_R1_tp2	EFhand_endo
I0318	EF_R1_tp3	EFhand_endo
I0319	EF_R2_tp1	EFhand_endo
I0320	EF_R2_tp2	EFhand_endo
I0321	EF_R2_tp3	EFhand_endo
I0322	EF_R4_tp1	EFhand_endo
I0323	EF_R4_tp2	EFhand_endo
I0324	EF_R4_tp3	EFhand_endo
I0325	EF_R5_tp1	EFhand_endo
I0326	EF_R5_tp2	EFhand_endo
I0327	EF_R5_tp3	EFhand_endo
I0328	EF_R6_tp1	EFhand_endo
I0329	EF_R6_tp2	EFhand_endo
I0330	EF_R6_tp3	EFhand_endo
I0437	R1_tp1	EFhand_STIM1KO
I0438	R1_tp2	EFhand_STIM1KO
I0439	R1_tp3	EFhand_STIM1KO
I0440	R2_tp1	EFhand_STIM1KO
I0441	R2_tp2	EFhand_STIM1KO
I0442	R2_tp3	EFhand_STIM1KO
I0443	R3_tp1	EFhand_STIM1KO
I0444	R3_tp3	EFhand_STIM1KO
I0445	R4_tp1	EFhand_STIM1KO
I0446	R4_tp2	EFhand_STIM1KO
I0447	R4_tp3	EFhand_STIM1KO
I0448	R5_tp1	EFhand_STIM1KO
I0449	R5_tp2	EFhand_STIM1KO
I0450	R5_tp3	EFhand_STIM1KO
I0451	R6_tp1	EFhand_STIM1KO
I0452	R6_tp2	EFhand_STIM1KO
I0453	R6_tp3	EFhand_STIM1KO
I0466	EFhand_lib	NextSeq
I0491	endo_r1tp1_ef	ssv_endo
I0492	endo_r1tp2_ef	ssv_endo
I0493	endo_r1tp3_ef	ssv_endo
I0494	endo_r2tp1_ef	ssv_endo
I0495	endo_r2tp2_ef	ssv_endo
I0496	endo_r2tp3_ef	ssv_endo
I0497	endo_r3tp1_ef	ssv_endo
I0498	endo_r3tp2_ef	ssv_endo
I0499	endo_r3tp3_ef	ssv_endo
I0500	sko_r1tp1_ef	ssv_sko
I0501	sko_r1tp2_ef	ssv_sko
I0502	sko_r1tp3_ef	ssv_sko
I0503	sko_r2tp1_ef	ssv_sko
I0504	sko_r2tp2_ef	ssv_sko
I0505	sko_r2tp3_ef	ssv_sko
I0506	sko_r3tp1_ef	ssv_sko
I0507	sko_r3tp2_ef	ssv_sko
I0508	sko_r3tp3_ef	ssv_sko
I0503-2	endo_r1tp1_dbc	dbc_endo
I0504-2	endo_r1tp2_dbc	dbc_endo
I0505-2	endo_r1tp3_dbc	dbc_endo
I0506-2	endo_r2tp1_dbc	dbc_endo
I0507-2	endo_r2tp2_dbc	dbc_endo
I0508-2	endo_r2tp3_dbc	dbc_endo
I0509	endo_r3tp1_dbc	dbc_endo
I0510	endo_r3tp2_dbc	dbc_endo
I0511	endo_r3tp3_dbc	dbc_endo
I0512	sko_r1tp1_dbc	dbc_sko
I0513	sko_r1tp2_dbc	dbc_sko
I0514	sko_r1tp3_dbc	dbc_sko
I0515	sko_r2tp1_dbc	dbc_sko
I0516	sko_r2tp2_dbc	dbc_sko
I0517	sko_r2tp3_dbc	dbc_sko
I0518	sko_r3tp1_dbc	dbc_sko
I0519	sko_r3tp2_dbc	dbc_sko
I0520	sko_r3tp3_dbc	dbc_sko
I0521	ssv_library_ef_1	ssv_lib
I0521-2	ssv_library_ef_2	ssv_lib
I0522	ssv_library_dbc_2	dbc_lib
I0522-2	ssv_library_dbc_1	dbc_lib
I0635	r1_10b_LB	bacteria_dms
I0636	r1_10b_MM	bacteria_dms
I0637	r1_10b_Ca	bacteria_dms
I0638	r1_DH5a_LB	bacteria_dms
I0639	r1_DH5a_MM	bacteria_dms
I0640	r1_DH5a_Ca	bacteria_dms
I0641	r1_BL21_LB	bacteria_dms
I0642	r1_BL21_MM	bacteria_dms
I0643	r1_BL21_Ca	bacteria_dms
I0644	r2_10b_LB	bacteria_dms
I0645	r2_10b_MM	bacteria_dms
I0646	r2_10b_Ca	bacteria_dms
I0647	r2_DH5a_LB	bacteria_dms
I0648	r2_DH5a_MM	bacteria_dms
I0649	r2_DH5a_Ca	bacteria_dms
I0650	r2_BL21_LB	bacteria_dms
I0651	r2_BL21_MM	bacteria_dms
I0652	r2_BL21_Ca	bacteria_dms
I0653	r3_10b_LB	bacteria_dms
I0654	r3_10b_MM	bacteria_dms
I0655	r3_10b_Ca	bacteria_dms
I0656	r3_DH5a_LB	bacteria_dms
I0657	r3_DH5a_MM	bacteria_dms
I0658	r3_DH5a_Ca	bacteria_dms
I0659	r3_BL21_LB	bacteria_dms
I0660	r3_BL21_MM	bacteria_dms
I0661	r3_BL21_Ca	bacteria_dms
