## Supplement Table 4 for "Comprehensive mutational characterization of the calcium-sensing STIM1 EF-hand reveals residues essential for structure and function"

### Sheet: Sheet1
gene	sequence	forward/reverse
Actin	GCGAGAAGATGACCCAGATC	forward
Actin	CCAGTGGTACGGCCAGAGG	reverse
CHOP	CAGAACCAGCAGAGGTCACA	forward
CHOP	AGCTGTGCCACTTTCCTTTC	reverse
BCL-2	GGGATGCCTTTGTGGAACTG	forward
BCL-2	AGCCTGCAGCTTTGTTTCATG	reverse
BAX	TGCTTCAGGGTTTCATCCAG	forward
BAX	GGCAGGAGTCTCACCCAACC	reverse
BiP	TGTTCAACCAATTATCAGCAAACTC	forward
BiP	TTCTGCTGTATCCTCTTCACCAGT	reverse
